# Integrated single-cell profiling of RNA and DNA interactomes reveals targetable chromatin architectures in cancer

**DOI:** 10.64898/2026.08.12.744478

**Authors:** Evgeny Deforzh, Yanhong Zhang, Hayk Mnatsakanyan, Alden John, Amelie Kinsey, Zelong Zheng, Abdellatif El Khayari, Christian E. Badr, Anna M. Krichevsky

## Abstract

The human genome is pervasively transcribed into protein-coding and regulatory non-coding RNAs whose functions are coordinated within higher-order nuclear architectures. However, direct mapping of RNA–RNA and DNA–DNA interaction networks in complex human tissues at single-cell resolution has remained a major challenge. Here, we present SCIENCE-seq, a multimodal single-cell interactomics platform enabling simultaneous detection of RNA–RNA interactions and chromatin DNA–DNA contacts within individual cells. Applied to primary glioma specimens, SCIENCE-seq reveals cancer-specific interactions organized by lncRNAs and centered on key oncogenic drivers, including EGFR, hTERT, SOX2, CDK6, CDC42, CD47, and HOX loci. These datasets uncover previously unrecognized molecular relationships between premature lncRNAs and pre-mRNAs that regulate transcription, alternative splicing, and polyadenylation. Notably, we identify a glioma-specific trans-chromosomal HOX hub driven by five interacting lncRNAs. Targeting specific RNA and DNA interactions using steric antisense oligonucleotides (ASOs) or CRISPRi selectively suppresses oncogenic programs in malignant cells while sparing normal tissue, establishing chromatin interactomes as actionable therapeutic targets.

---

The establishment of cell-type-specific gene expression programs is fundamental to development and is frequently disrupted in complex diseases, including cancer^1,2^. This regulation extends beyond linear DNA sequence and is governed by a dynamic three-dimensional nuclear architecture^3,4^, in which distal genomic elements-including enhancers, silencers, and non-coding RNA loci-communicate through spatial proximity.

Emerging evidence indicates that this architecture is shaped not only by DNA–DNA contacts but also by extensive RNA–RNA interactions that contribute to nuclear organization and gene regulation^5,6^. These multimolecular networks are thought to coordinate multiple stages of RNA biogenesis, including transcription initiation^7^, alternative splicing^8^, and potentially alternative polyadenylation. In cancer, dysregulation of these spatial networks enables the formation of regulatory “interactomic hubs” that sustain oncogenic gene expression programs^9,10^.

Despite their importance, these networks remain poorly characterized. Existing approaches typically measure DNA–DNA interactions (Hi-C^4^, ChIA-PET^11^, SPRITE^12^) or RNA–RNA interactions (PARIS^13^, SPLASH^14^, RIC-seq^10^) independently, resulting in fragmented views of nuclear organization. Moreover, most methods rely on bulk measurements, obscuring cell-type-specific heterogeneity. High-throughput imaging-based approaches such as seqFISH+^15^ and MERFISH^16^ provide single cell spatial resolution but do not directly resolve molecular interactions. Recent single-cell methods such as scSPRITE^8^ detect multi-molecular DNA complexes but lack the resolution to define discrete pairwise interactions.

Here, we address these limitations by developing a multimodal single-cell interactomics platform that simultaneously captures RNA–RNA and DNA–DNA interactions within individual cells. By combining high-resolution proximity ligation with single-cell barcoding, this approach enables direct mapping of interacting RNA segments alongside their corresponding chromatin contacts.

Applying this platform to primary high-grade glioma tissues, we uncover previously unrecognized regulatory architectures organized by lncRNAs around key oncogenic drivers, including SOX2, EGFR, CDK6, hTERT, CDC42, CD47, and HOX loci. These data reveal that lncRNAs form cell-type-specific interactions with pre-mRNAs that control multiple layers of gene regulation, including transcription, alternative splicing, and polyadenylation.

Importantly, we demonstrate that these RNA-centered interaction hubs can be selectively disrupted using steric antisense oligonucleotides (ASOs), enabling targeted inhibition of oncogenic programs in glioma cells while sparing normal brain cell populations. Together, our findings establish RNA and DNA interactomes as a previously unrecognized and therapeutically tractable layer of gene regulation in complex human tissues.
