## Supplemental Table 3 for "Integrated single-cell profiling of RNA and DNA interactomes reveals targetable chromatin architectures in cancer"

### Sheet: Sheet1
Supplemental Table 3
SiRNA sequences
Gene_name	Intronic target sequence
HOTAIRM1	AAUGAUCGCCUACAAGCGG
HOXB-AS1	GAACUGAGGUAGCCAUUGG
HOTAIR	AACCUUCUCUAAUGUUGUG
HOXD-AS2	GUUCUGAUGACCUUGGAUG
LINC01116 (HOXDeRNA)	GCTGTCCGAAGGGTCAATATT
ASO sequences
Name	Sequence (5' --> 3')	Sequence with Modifications (IDT)	Purification
LINC01206_seq1	GAACACTAACAGCTCAGCAG	/52MOErG//i2MOErA//i2MOErA//i2MOErC//i2MOErA//i2MOErC//i2MOErT//i2MOErA//i2MOErA//i2MOErC//i2MOErA//i2MOErG//i2MOErC//i2MOErT//i2MOErC//i2MOErA//i2MOErG//i2MOErC//i2MOErA//32MOErG/	STD
LINC01206_seq2	AACACTAACAGCTCAGCAGA	/52MOErA//i2MOErA//i2MOErC//i2MOErA//i2MOErC//i2MOErT//i2MOErA//i2MOErA//i2MOErC//i2MOErA//i2MOErG//i2MOErC//i2MOErT//i2MOErC//i2MOErA//i2MOErG//i2MOErC//i2MOErA//i2MOErG//32MOErA/	STD
LOC102724604_seq1	AGCAGTCCCCTGAACAACAA	/52MOErA//i2MOErG//i2MOErC//i2MOErA//i2MOErG//i2MOErT//i2MOErC//i2MOErC//i2MOErC//i2MOErC//i2MOErT//i2MOErG//i2MOErA//i2MOErA//i2MOErC//i2MOErA//i2MOErA//i2MOErC//i2MOErA//32MOErA/	STD
LOC102724604_seq2	CAGTCCCCTGAACAACAAAA	/52MOErC//i2MOErA//i2MOErG//i2MOErT//i2MOErC//i2MOErC//i2MOErC//i2MOErC//i2MOErT//i2MOErG//i2MOErA//i2MOErA//i2MOErC//i2MOErA//i2MOErA//i2MOErC//i2MOErA//i2MOErA//i2MOErA//32MOErA/	STD
lnc-SLC6A_seq1	TACCTCAGTCTCTGACCCTGC	/52MOErT//i2MOErA//i2MOErC//i2MOErC//i2MOErT//i2MOErC//i2MOErA//i2MOErG//i2MOErT//i2MOErC//i2MOErT//i2MOErC//i2MOErT//i2MOErG//i2MOErA//i2MOErC//i2MOErC//i2MOErC//i2MOErT//32MOErG/	STD
lnc-SLC6A_seq2	CTTACCTCAGTCTCTGACCC	/52MOErC//i2MOErT//i2MOErT//i2MOErA//i2MOErC//i2MOErC//i2MOErT//i2MOErC//i2MOErA//i2MOErG//i2MOErT//i2MOErC//i2MOErT//i2MOErC//i2MOErT//i2MOErG//i2MOErA//i2MOErC//i2MOErC//32MOErC/	STD
ELDR_seq1	GCAGGGCCAGTAGACGCAAG	/52MOErG//i2MOErC//i2MOErA//i2MOErG//i2MOErG//i2MOErG//i2MOErC//i2MOErC//i2MOErA//i2MOErG//i2MOErT//i2MOErA//i2MOErG//i2MOErA//i2MOErC//i2MOErG//i2MOErC//i2MOErA//i2MOErA//32MOErG/	STD
ELDR_seq2	TAGACGCAAGGCTCAGTTAA	/52MOErT//i2MOErA//i2MOErG//i2MOErA//i2MOErC//i2MOErG//i2MOErC//i2MOErA//i2MOErA//i2MOErG//i2MOErG//i2MOErC//i2MOErT//i2MOErC//i2MOErA//i2MOErG//i2MOErT//i2MOErT//i2MOErA//32MOErA/	STD
lncRNA_SAMD9_Seq1	GAGTTCTGAGCTGTAGTGAG	/52MOErG//i2MOErA//i2MOErG//i2MOErT//i2MOErT//i2MOErC//i2MOErT//i2MOErG//i2MOErA//i2MOErG//i2MOErC//i2MOErT//i2MOErG//i2MOErT//i2MOErA//i2MOErG//i2MOErT//i2MOErG//i2MOErA//32MOErG/	STD
lncRNA_SAMD9_Seq2	TTCTGAGCTGTAGTGAGCTA	/52MOErT//i2MOErT//i2MOErC//i2MOErT//i2MOErG//i2MOErA//i2MOErG//i2MOErC//i2MOErT//i2MOErG//i2MOErT//i2MOErA//i2MOErG//i2MOErT//i2MOErG//i2MOErA//i2MOErG//i2MOErC//i2MOErT//32MOErA/	STD
Glioma_cdk6-as1_Seq1	AAGTAGATCGTTAACCATAA	/52MOErA//i2MOErA//i2MOErG//i2MOErT//i2MOErA//i2MOErG//i2MOErA//i2MOErT//i2MOErC//i2MOErG//i2MOErT//i2MOErT//i2MOErA//i2MOErA//i2MOErC//i2MOErC//i2MOErA//i2MOErT//i2MOErA//32MOErA/	STD
Glioma_cdk6-as1_Seq2	AGTAGATCGTTAACCATAAG	/52MOErA//i2MOErG//i2MOErT//i2MOErA//i2MOErG//i2MOErA//i2MOErT//i2MOErC//i2MOErG//i2MOErT//i2MOErT//i2MOErA//i2MOErA//i2MOErC//i2MOErC//i2MOErA//i2MOErT//i2MOErA//i2MOErA//32MOErG/	STD
cdc42_exon_9b_seq1	TCTACTGACTTTCCACCTCC	/52MOErT//i2MOErC//i2MOErT//i2MOErA//i2MOErC//i2MOErT//i2MOErG//i2MOErA//i2MOErC//i2MOErT//i2MOErT//i2MOErT//i2MOErC//i2MOErC//i2MOErA//i2MOErC//i2MOErC//i2MOErT//i2MOErC//32MOErC/	STD
DUBR_seq1	TATGGGCAATCTCAATTTAT	/52MOErT//i2MOErA//i2MOErT//i2MOErG//i2MOErG//i2MOErG//i2MOErC//i2MOErA//i2MOErA//i2MOErT//i2MOErC//i2MOErT//i2MOErC//i2MOErA//i2MOErA//i2MOErT//i2MOErT//i2MOErT//i2MOErA//32MOErT/	STD
DUBR_seq2	ATAAATTGAGATTGCCCATA	/52MOErA//i2MOErT//i2MOErA//i2MOErA//i2MOErA//i2MOErT//i2MOErT//i2MOErG//i2MOErA//i2MOErG//i2MOErA//i2MOErT//i2MOErT//i2MOErG//i2MOErC//i2MOErC//i2MOErC//i2MOErA//i2MOErT//32MOErA/	STD
HOXDeRNA_seq1	GGGCTTTCGGGGTAAGGGGA	/52MOErG//i2MOErG//i2MOErG//i2MOErC//i2MOErT//i2MOErT//i2MOErT//i2MOErC//i2MOErG//i2MOErG//i2MOErG//i2MOErG//i2MOErT//i2MOErA//i2MOErA//i2MOErG//i2MOErG//i2MOErG//i2MOErG//32MOErA/	STD
HOXDeRNA_seq2	GAGGCAAGACTTTGGTGGGA	/52MOErG//i2MOErA//i2MOErG//i2MOErG//i2MOErC//i2MOErA//i2MOErA//i2MOErG//i2MOErA//i2MOErC//i2MOErT//i2MOErT//i2MOErT//i2MOErG//i2MOErG//i2MOErT//i2MOErG//i2MOErG//i2MOErG//32MOErA/	STD
Non-target Control sequence	GCTGATCCGAGTAAGCTCTT	/52MOErG//i2MOErC//i2MOErT//i2MOErG//i2MOErA//i2MOErT//i2MOErC//i2MOErC//i2MOErG//i2MOErA//i2MOErG//i2MOErT//i2MOErA//i2MOErA//i2MOErG//i2MOErC//i2MOErT//i2MOErC//i2MOErT//32MOErT/	STD
4C-qPCR primers for the detection of DNA-DNA interactions (SYBR Green)
Cell_type	Viewpoint	Forward	Reverse
Glioma	SOX2/LINC01206	CTGACAGCCCCCGTCAC	CATGGTGCTCCTGGGCACC
Glioma	hTERT/SLC6A18	AACCCGAGGGAGGGGCCATG	CTTTAGATTCTGACAACTGT
Glioma	CDK6/lnc-SAMD9	GTCCTTCTCCATGTTGCCCA	CGTGCCTGTGAATAGCCACT
Glioma	EGFR/ELDR	TCATCCTGGCCAACACCATG	GCTGGATCTGTGTGCTCAGT
Glioma	CD44/Glioma_Regulatory_element	GAGCTGCAGCACATGTTAGC	TGCCTGTAATCCCAGCACTT
Glioma	CDC42/LINC00339	ACTTGTGTTCATGAAGCTGCG	CGGAAGTTAAGAGGAGGGGC
Glioma	CD47/DUBR	GACTGCCCCATGTTTTCCCA	GGTGCCCAAATGGATGAGGA
Glioma	HOXDeRNA/HOTAIR	CGCCCTCGCGCGTCGGCCAG	GCTGTCTTAGCGGATCTTTTCAC
Astrocytes	SOX2/LOC102724604	TGACAGCCCCCGTCACAT	AGAAACTCTTCTGAATGGGACTT
Astrocytes	CD44/Astrocytes_Regulatory_element	CTAGAGCTGCAGCACATGGG	GCTTGGAGCTTACGCCTTCT
Glioma/Astrocytes	GAPDH_1st_exon/GAPDH_1st_intron	GCTCAGACACCATGCCTTCT	GCGCCCAATACGACCAAATC
SPLASH-qPCR primers for the detection of RNA-RNA interactions (SYBR Green)
RNA-RNA interaction	Primers (Forward and Reverse)
LINC01206_SOX2_F	GGTTTCCTCTGCTGAGCTGT
LINC01206_SOX2_R	ATCATGCTGTAGCTGCCGTT
ELDR_EGFR_F	ACTGAGCCTTGCGTCTACTG
ELDR_EGFR_R	TTCACTGCATCTACCAGCCC
lnc-SAMD9_CDK6_F	GAGTTCTGAGCTGTAGTGAGC
lnc-SAMD9_CDK6_R	GCCCAGAAGTTTGAGGCTACA
CDK6_AS1_CDK6_F	TGGTTAACGATCTACTTGAAGGGG
CDK6_AS1_CDK6_R	TACAGCTAACATCATACTTTAGGGC
cd42_exon_9b_seq2_LINC00339_F	TGTTTTCTCCTTCCCTTCTTTGC
cd42_exon_9b_seq2_LINC00339_R	CTGACTTTCCACCTCCCTCC
DUBR_seq1_CD47_APA_6_F	TGGCCTTACAAAAATAGAATCA
DUBR_seq1_CD47_APA_6_R	TGGGCAAACAACATAGATCATAA
DUBR_seq2_CD47_APA_2_F	CATATGGGCAATCTCAATTT
DUBR_seq2_CD47_APA_2_R	TGGGCAAACAACATAGATCA
intronic_HOXDeRNA_intronic_HOTAIRM1_F	TTCCACACCATTTCCCTCCC
intronic_HOXDeRNA_intronic_HOTAIRM1_R	CACCTGCCAGCCCCCAtG
intronic_HOXDeRNA_intronic_HOXBas1_F	TTCCACACCATTTCCCTCCC
intronic_HOXDeRNA_intronic_HOXBas1_R	TCTCTTTTGCACCCCCACC
intronic_HOXDeRNA_intronic_HOTAIR_F	CCCCCAAAAGAATTCaTGGAG
intronic_HOXDeRNA_intronic_HOTAIR_R	TTCTCCCTCCCCACTACCTC
intronic_HOXDeRNA_intronic_HOXDas2_F	TTCCACACCATTTCCCTCCC
intronic_HOXDeRNA_intronic_HOXDas2_R	TTCTTCCCTCCCTCCCCG
intronic_TERT_intronic_SLC6A_interaction_F	AAAACACCAGGGGGCACAA
intronic_TERT_intronic_SLC6A_interaction_R	GGTGCTCTTCCTCGTCTCTG
qPCR primers for Gene expression (SYBR GREEN)
RNA-RNA interaction	Primers (Forward and Reverse)
CDK6_premature_F	TGAGGCACCTGGAGACCTT
CDK6_premature_R	TTCTGGGCCTGAGGATTCCC
lnc-SAMD9-1:1_F	GCTTAGGCATGAGGATCGCT
lnc-SAMD9-1:1_R	GCACGGTCCCACTACTGATT
EGFR_premature_F	CGGGCTCTGGAGGAAAAGAA
EGFR_premature_R	CGAAGAACGAAACGTCCCGT
ELDR_premature_F	GAGACCGAGCTTGTCCCTG
ELDR_premature_R	GACCGGGCGGATGGAGTG
TERT_premature_F	GGCTCCAGGCACAACGAA
TERT_premature_R	GAGCAGAGGCAGAGATCACC
SLC6A18_lncRNA_premature_F	TCACTCCCGTAGAGAGCCAA
SLC6A18_lncRNA_premature_R	GAGTGGCCTTTGGAGTCCTC
LINC01206_premature_F	GCAACGCTGATGAAAGGCAA
LINC01206_premature_R	TTGTGAACCCGGGAGAGAGA
SOX2_F	GGCGCCGAGTGGAAACTTTT
SOX2_R	CCCGCTCGCCATGCTATT
CD44_F	AGGGATCCTCCAGCTCCTTT
CD44_R	ACTTGACTCCAGTCCCCCAG
LOC102724604_premature_F	TGGTGATTGTGGTGGTGGAG
LOC102724604_premature_R	AGCTTTCAAAATGCTGACTTAAGA
DUBR_premature_F	TGGATTCCGATTTGCTCCGT
DUBR_premature_R	TGCTTTCTGGCTCCTTACAGA
LINC00339_premature_F	TGGAAGGCTGATGGAACCTG
LINC00339_premature_R	CTCATTTGATCATTCTGGACTTCTGT
HOTAIRM1_premature_F	GAATCAGTGGGCCAGAGCTC
HOTAIRM1_premature_R	TTCTATGCGCTCCTCACAGC
HOXB-AS1_premature_F	CTTCCCCATCCCAGGAATGG
HOXB-AS1_premature_R	GCAGCTAGAAGAGGGGGAGA
HOTAIR_premature_F	GAACCTGGAAGCCTAGGCAG
HOTAIR_premature_R	GAGAAAACCACTGAGCCCGC
HOXD-AS2_premature_F	CCCACCTCTGCAGAGACAAA
HOXD-AS2_premature_R	CCTTCACGGCCTTTTTCCTG
LINC01116_premature_F	AGGAAATGACCCGAACTGCC
LINC01116_premature_R	TACAAACTGAGCGGGGCTTT
cdc42_ENST00000344548_mature_F	ACGTGAAAGAAAAGAAGGCCT
cdc42_ENST00000344548_mature_R	TGTTCATAGCAGCACACACCT
cdc42_ENST00000315554_mature_F	TGCCAAGAACAAACAGAAGCC
cdc42_ENST00000315554_mature_R	ACAGTAGTGGGACAGGAAGC
CD47_ENST00000355354_mature_F	TGTTTGCCCAATTGAGATCCAG
CD47_ENST00000355354_mature_R	CTTCTGATTGGAAGAAGGCATCA
CD47_ENST00000361309_mature_F	ACCCTTACGTGATTGTTAGTTAAGT
CD47_ENST00000361309_mature_R	GGGGTTCCTCTACAGCTTTGG
4C-Seq primers. Related to Figures 2,3,4,5,6,7
PCR ROUND 1	The goal is to design viewpoint-specific primers with P5 and P7 overhangs and to amplify the viewpoint-interacting genomic DNA sequences with Illumina sequencing.
P5 and P7 handles were added to viewpoint-specific primers
Forward Handle (for P5 side):
5'—TCGTCGGCAGCGTCAGATGTGTATAAGAGACAG—[Forward_4C_Primer]—3'
Reverse Handle (for P7 side):
5'—GTCTCGTGGGCTCGGAGATGTGTATAAGAGACAG—[Reverse_4C_Primer]—3'
		Forward 4C primer		Reverse 4C primer
CD44_promoter	TCGTCGGCAGCGTCAGATGTGTATAAGAGACAG	CGCTAGAGCTGCAGCACATG	GTCTCGTGGGCTCGGAGATGTGTATAAGAGACAG	GCGTGCCACCAAAACTTGTC
SOX2_promoter	TCGTCGGCAGCGTCAGATGTGTATAAGAGACAG	CTGACAGCCCCCGTCACATG	GTCTCGTGGGCTCGGAGATGTGTATAAGAGACAG	AGCCTCGCTGCCGGGTTTTG
cdc42_promoter	TCGTCGGCAGCGTCAGATGTGTATAAGAGACAG	GCTTGTTACTTGTGTTCATG	GTCTCGTGGGCTCGGAGATGTGTATAAGAGACAG	GAGTTCGGGGCTATGCTCTG
cd47_promoter	TCGTCGGCAGCGTCAGATGTGTATAAGAGACAG	TGGTTTGTGACTGCCCCATG	GTCTCGTGGGCTCGGAGATGTGTATAAGAGACAG	TTTCTGCCGTTTGCCTCCCA
CDK6_promoter	TCGTCGGCAGCGTCAGATGTGTATAAGAGACAG	ACAGGCCGTCCTTCTCCATG	GTCTCGTGGGCTCGGAGATGTGTATAAGAGACAG	GTGCAGACCGGCGAGGAGGG
HOTAIRM1_promoter	TCGTCGGCAGCGTCAGATGTGTATAAGAGACAG	CCCCTCTCGTCATTAGCATG	GTCTCGTGGGCTCGGAGATGTGTATAAGAGACAG	TCATTTTTCTTCTCCGGCCC
HOXB-AS1_promoter	TCGTCGGCAGCGTCAGATGTGTATAAGAGACAG	ACCACGACCAGGACACCATG	GTCTCGTGGGCTCGGAGATGTGTATAAGAGACAG	CCCTCCCCCACCATTGAAAG
HOTAIR_promoter	TCGTCGGCAGCGTCAGATGTGTATAAGAGACAG	CCGTCACCGAGATCCTCATG	GTCTCGTGGGCTCGGAGATGTGTATAAGAGACAG	GGAGACCGTGGAGAACTCGG
HOXDas2_promoter	TCGTCGGCAGCGTCAGATGTGTATAAGAGACAG	AGTCTGCCGCATTGCGCATG	GTCTCGTGGGCTCGGAGATGTGTATAAGAGACAG	AGGTTTCATTTCACAATGTT
HOXDeRNA_promoter	TCGTCGGCAGCGTCAGATGTGTATAAGAGACAG	CCAGGAACCTCGGCCCCATG	GTCTCGTGGGCTCGGAGATGTGTATAAGAGACAG	TACAGTGGGAATTATATGCC
EGFR_promoter	TCGTCGGCAGCGTCAGATGTGTATAAGAGACAG	GCACCCGCTCCCCTCCCATG	GTCTCGTGGGCTCGGAGATGTGTATAAGAGACAG	TTAATGTTTATTGCAACCAG
PCR ROUND 2 for the addition of i5 and i7 barcodes, which serve as cell barcodes
AATGATACGGCGACCACCGAGATCTACAC + [Unique i5 Barcode] + TCGTCGGCAGCGTCAGATGTGTATAAGAGACAG
Illumina P5 Grafting Handle - This is the "hook" that physically binds your DNA fragment to the oligos on the surface of the Illumina flow cell (the P5 side).
Unique i5 Barcode
Nextera Forward Adapter / Read 1 Primer Site
CAAGCAGAAGACGGCATACGAGAT + [Unique i7 Barcode] + GTCTCGTGGGCTCGGAGATGTGTATAAGAGACAG
Illumina P7 Grafting Handle - This is the "hook" for the opposite side of the flow cell (the P7 side).
Unique i7 Barcode
Nextera Reverse Adapter / Read 2 Primer Site
384 pairs of Unique Dual Indexes pre-arranged in a 384-well plate.
Every single well has a pair of PCR ROUND 2 primers with a combination of unique i5 and unique i7
Index_Plate_Well	I7_Index_ID	index_1	I5_Index_ID	index_2
A01	UDP0001	GAACTGAGCG	UDP0001	TCGTGGAGCG
B01	UDP0002	AGGTCAGATA	UDP0002	CTACAAGATA
C01	UDP0003	CGTCTCATAT	UDP0003	TATAGTAGCT
D01	UDP0004	ATTCCATAAG	UDP0004	TGCCTGGTGG
E01	UDP0005	GACGAGATTA	UDP0005	ACATTATCCT
F01	UDP0006	AACATCGCGC	UDP0006	GTCCACTTGT
G01	UDP0007	CTAGTGCTCT	UDP0007	TGGAACAGTA
H01	UDP0008	GATCAAGGCA	UDP0008	CCTTGTTAAT
A02	UDP0009	GACTGAGTAG	UDP0009	GTTGATAGTG
B02	UDP0010	AGTCAGACGA	UDP0010	ACCAGCGACA
C02	UDP0011	CCGTATGTTC	UDP0011	CATACACTGT
D02	UDP0012	GAGTCATAGG	UDP0012	GTGTGGCGCT
E02	UDP0013	CTTGCCATTA	UDP0013	ATCACGAAGG
F02	UDP0014	GAAGCGGCAC	UDP0014	CGGCTCTACT
G02	UDP0015	TCCATTGCCG	UDP0015	GAATGCACGA
H02	UDP0016	CGGTTACGGC	UDP0016	AAGACTATAG
A03	UDP0017	GAGAATGGTT	UDP0017	TCGGCAGCAA
B03	UDP0018	AGAGGCAACC	UDP0018	CTAATGATGG
C03	UDP0019	CCATCATTAG	UDP0019	GGTTGCCTCT
D03	UDP0020	GATAGGCCGA	UDP0020	CGCACATGGC
E03	UDP0021	ATGGTTGACT	UDP0021	GGCCTGTCCT
F03	UDP0022	TATTGCGCTC	UDP0022	CTGTGTTAGG
G03	UDP0023	ACGCCTTGTT	UDP0023	TAAGGAACGT
H03	UDP0024	TTCTACATAC	UDP0024	CTAACTGTAA
A04	UDP0025	AACCATAGAA	UDP0025	GGCGAGATGG
B04	UDP0026	GGTTGCGAGG	UDP0026	AATAGAGCAA
C04	UDP0027	TAAGCATCCA	UDP0027	TCAATCCATT
D04	UDP0028	ACCACGACAT	UDP0028	TCGTATGCGG
E04	UDP0029	GCCGCACTCT	UDP0029	TCCGACCTCG
F04	UDP0030	CCACCAGGCA	UDP0030	CTTATGGAAT
G04	UDP0031	GTGACACGCA	UDP0031	GCTTACGGAC
H04	UDP0032	ACAGTGTATG	UDP0032	GAACATACGG
A05	UDP0033	TGATTATACG	UDP0033	GTCGATTACA
B05	UDP0034	CAGCCGCGTA	UDP0034	ACTAGCCGTG
C05	UDP0035	GGTAACTCGC	UDP0035	AAGTTGGTGA
D05	UDP0036	ACCGGCCGTA	UDP0036	TGGCAATATT
E05	UDP0037	TGTAATCGAC	UDP0037	GATCACCGCG
F05	UDP0038	GTGCAGACAG	UDP0038	TACCATCCGT
G05	UDP0039	CAATCGGCTG	UDP0039	GCTGTAGGAA
H05	UDP0040	TATGTAGTCA	UDP0040	CGCACTAATG
A06	UDP0041	ACTCGGCAAT	UDP0041	GACAACTGAA
B06	UDP0042	GTCTAATGGC	UDP0042	AGTGGTCAGG
C06	UDP0043	CCATCTCGCC	UDP0043	TTCTATGGTT
D06	UDP0044	CTGCGAGCCA	UDP0044	AATCCGGCCA
E06	UDP0045	CGTTATTCTA	UDP0045	CCATAAGGTT
F06	UDP0046	AGATCCATTA	UDP0046	ATCTCTACCA
G06	UDP0047	GTCCTGGATA	UDP0047	CGGTGGCGAA
H06	UDP0048	CAGTGGCACT	UDP0048	TAACAATAGG
A07	UDP0049	AGTGTTGCAC	UDP0049	CTGGTACACG
B07	UDP0050	GACACCATGT	UDP0050	TCAACGTGTA
C07	UDP0051	CCTGTCTGTC	UDP0051	ACTGTTGTGA
D07	UDP0052	TGATGTAAGA	UDP0052	GTGCGTCCTT
E07	UDP0053	GGAATTGTAA	UDP0053	AGCACATCCT
F07	UDP0054	GCATAAGCTT	UDP0054	TTCCGTCGCA
G07	UDP0055	CTGAGGAATA	UDP0055	CTTAACCACT
H07	UDP0056	AACGCACGAG	UDP0056	GCCTCGGATA
A08	UDP0057	TCTATCCTAA	UDP0057	CGTCGACTGG
B08	UDP0058	CTCGCTTCGG	UDP0058	TACTAGTCAA
C08	UDP0059	CTGTTGGTCC	UDP0059	ATAGACCGTT
D08	UDP0060	TTACCTGGAA	UDP0060	ACAGTTCCAG
E08	UDP0061	TGGCTAATCA	UDP0061	AGGCATGTAG
F08	UDP0062	AACACTGTTA	UDP0062	GCAAGTCTCA
G08	UDP0063	ATTGCGCGGT	UDP0063	TTGGCTCCGC
H08	UDP0064	TGGCGCGAAC	UDP0064	AACTGATACT
A09	UDP0065	TAATGTGTCT	UDP0065	GTAAGGCATA
B09	UDP0066	ATACCAACGC	UDP0066	AATTGCTGCG
C09	UDP0067	AGGATGTGCT	UDP0067	TTACAATTCC
D09	UDP0068	CACGGAACAA	UDP0068	AACCTAGCAC
E09	UDP0069	TGGAGTACTT	UDP0069	TCTGTGTGGA
F09	UDP0070	GTATTGACGT	UDP0070	GGAATTCCAA
G09	UDP0071	CTTGTACACC	UDP0071	AAGCGCGCTT
H09	UDP0072	ACACAGGTGG	UDP0072	TGAGCGTTGT
A10	UDP0073	CCTGCGGAAC	UDP0073	ATCATAGGCT
B10	UDP0074	TTCATAAGGT	UDP0074	TGTTAGAAGG
C10	UDP0075	CTCTGCAGCG	UDP0075	GATGGATGTA
D10	UDP0076	CTGACTCTAC	UDP0076	ACGGCCGTCA
E10	UDP0077	TCTGGTATCC	UDP0077	CGTTGCTTAC
F10	UDP0078	CATTAGTGCG	UDP0078	TGACTACATA
G10	UDP0079	ACGGTCAGGA	UDP0079	CGGCCTCGTT
H10	UDP0080	GGCAAGCCAG	UDP0080	CAAGCATCCG
A11	UDP0081	TGTCGCTGGT	UDP0081	TCGTCTGACT
B11	UDP0082	ACCGTTACAA	UDP0082	CTCATAGCGA
C11	UDP0083	TATGCCTTAC	UDP0083	AGACACATTA
D11	UDP0084	ACAAGTGGAC	UDP0084	GCGCGATGTT
E11	UDP0085	TGGTACCTAA	UDP0085	CATGAGTACT
F11	UDP0086	TTGGAATTCC	UDP0086	ACGTCAATAC
G11	UDP0087	CCTCTACATG	UDP0087	GATACCTCCT
H11	UDP0088	GGAGCGTGTA	UDP0088	ATCCGTAAGT
A12	UDP0089	GTCCGTAAGC	UDP0089	CGTGTATCTT
B12	UDP0090	ACTTCAAGCG	UDP0090	GAACCATGAA
C12	UDP0091	TCAGAAGGCG	UDP0091	GGCCATCATA
D12	UDP0092	GCGTTGGTAT	UDP0092	ACATACTTCC
E12	UDP0093	ACATATCCAG	UDP0093	TATGTGCAAT
F12	UDP0094	TCATAGATTG	UDP0094	GATTAAGGTG
G12	UDP0095	GTATTCCACC	UDP0095	ATGTAGACAA
H12	UDP0096	CCTCCGTCCA	UDP0096	CACATCGGTG
A01	UDP0097	TGCCGGTCAG	UDP0097	CCTGATACAA
B01	UDP0098	CACTCAATTC	UDP0098	TTAAGTTGTG
C01	UDP0099	TCTCACACGC	UDP0099	CGGACAGTGA
D01	UDP0100	TCAATGGAGA	UDP0100	GCACTACAAC
E01	UDP0101	ATATGCATGT	UDP0101	TGGTGCCTGG
F01	UDP0102	ATGGCGCCTG	UDP0102	TCCACGGCCT
G01	UDP0103	TCCGTTATGT	UDP0103	TTGTAGTGTA
H01	UDP0104	GGTCTATTAA	UDP0104	CCACGACACG
A02	UDP0105	CAGCAATCGT	UDP0105	TGTGATGTAT
B02	UDP0106	TTCTGTAGAA	UDP0106	GAGCGCAATA
C02	UDP0107	GAACGCAATA	UDP0107	ATCTTACTGT
D02	UDP0108	AGTACTCATG	UDP0108	ATGTCGTGGT
E02	UDP0109	GGTAGAATTA	UDP0109	GTAGCCATCA
F02	UDP0110	TAATTAGCGT	UDP0110	TGGTTAAGAA
G02	UDP0111	ATTAACAAGG	UDP0111	TGTTGTTCGT
H02	UDP0112	TGATGGCTAC	UDP0112	CCAACAACAT
A03	UDP0113	GAATTACAAG	UDP0113	ACCGGCTCAG
B03	UDP0114	TAGAATTGGA	UDP0114	GTTAATCTGA
C03	UDP0115	AGGCAGCTCT	UDP0115	CGGCTAACGT
D03	UDP0116	ATCGGCGAAG	UDP0116	TCCAAGAATT
E03	UDP0117	CCGTGACCGA	UDP0117	CCGAACGTTG
F03	UDP0118	ATACTTGTTC	UDP0118	TAACCGCCGA
G03	UDP0119	TCCGCCAATT	UDP0119	CTCCGTGCTG
H03	UDP0120	AGGACAGGCC	UDP0120	CATTCCAGCT
A04	UDP0121	AGAGAACCTA	UDP0121	GGTTATGCTA
B04	UDP0122	GATATTGTGT	UDP0122	ACCACACGGT
C04	UDP0123	CGTACAGGAA	UDP0123	TAGGTTCTCT
D04	UDP0124	CTGCGTTACC	UDP0124	TATGGCTCGA
E04	UDP0125	AGGCCGTGGA	UDP0125	CTCGTGCGTT
F04	UDP0126	AGGAGGTATC	UDP0126	CCAGTTGGCA
G04	UDP0127	GCTGACGTTG	UDP0127	TGTTCGCATT
H04	UDP0128	CTAATAACCG	UDP0128	AACCGCATCG
A05	UDP0129	TCTAGGCGCG	UDP0129	CGAAGGTTAA
B05	UDP0130	ATAGCCAAGA	UDP0130	AGTGCCACTG
C05	UDP0131	TTCGGTGTGA	UDP0131	GAACAAGTAT
D05	UDP0132	ATGTAACGTT	UDP0132	ACGATTGCTG
E05	UDP0133	AACGAGGCCG	UDP0133	ATACCTGGAT
F05	UDP0134	TGGTGTTATG	UDP0134	TCCAATTCTA
G05	UDP0135	TGGCCTCTGT	UDP0135	TGAGACAGCG
H05	UDP0136	CCAGGCACCA	UDP0136	ACGCTAATTA
A06	UDP0137	CCGGTTCCTA	UDP0137	TATATTCGAG
B06	UDP0138	GGCCAATATT	UDP0138	CGGTCCGATA
C06	UDP0139	GAATACCTAT	UDP0139	ACAATAGAGT
D06	UDP0140	TACGTGAAGG	UDP0140	CGGTTATTAG
E06	UDP0141	CTTATTGGCC	UDP0141	GATAACAAGT
F06	UDP0142	ACAACTACTG	UDP0142	AGTTATCACA
G06	UDP0143	GTTGGATGAA	UDP0143	TTCCAGGTAA
H06	UDP0144	AATCCAATTG	UDP0144	CATGTAGAGG
A07	UDP0145	TATGATGGCC	UDP0145	GATTGTCATA
B07	UDP0146	CGCAGCAATT	UDP0146	ATTCCGCTAT
C07	UDP0147	ACGTTCCTTA	UDP0147	GACCGCTGTG
D07	UDP0148	CCGCGTATAG	UDP0148	TAGGAACCGG
E07	UDP0149	GATTCTGAAT	UDP0149	AGCGGTGGAC
F07	UDP0150	TAGAGAATAC	UDP0150	TATAGATTCG
G07	UDP0151	TTGTATCAGG	UDP0151	ACAGAGGCCA
H07	UDP0152	CACAGCGGTC	UDP0152	ATTCCTATTG
A08	UDP0153	CCACGCTGAA	UDP0153	TATTCCTCAG
B08	UDP0154	GTTCGGAGTT	UDP0154	CGCCTTCTGA
C08	UDP0155	ATAGCGGAAT	UDP0155	GCGCAGAGTA
D08	UDP0156	GCAATATTCA	UDP0156	GGCGCCAATT
E08	UDP0157	CTAGATTGCG	UDP0157	AGATATGGCG
F08	UDP0158	CGATGCGGTT	UDP0158	CCTGCTTGGT
G08	UDP0159	TCCGGACTAG	UDP0159	GACGAACAAT
H08	UDP0160	GTGACGGAGC	UDP0160	TGGCGGTCCA
A09	UDP0161	AATTCCATCT	UDP0161	CTTCAGTTAC
B09	UDP0162	TTAACGGTGT	UDP0162	TCCTGACCGT
C09	UDP0163	ACTTGTTATC	UDP0163	CGCGCCTAGA
D09	UDP0164	CGTGTACCAG	UDP0164	AGGATAAGTT
E09	UDP0165	TTAACCTTCG	UDP0165	AGGCCAGACA
F09	UDP0166	CATATGCGAT	UDP0166	CCTTGAACGG
G09	UDP0167	AGCCTATGAT	UDP0167	CACCACCTAC
H09	UDP0168	TATGACAATC	UDP0168	TTGCTTGTAT
A10	UDP0169	ATGTTGTTGG	UDP0169	CAATCTATGA
B10	UDP0170	GCACCACCAA	UDP0170	TGGTACTGAT
C10	UDP0171	AGGCGTTCGC	UDP0171	TTCATCCAAC
D10	UDP0172	CCTCCGGTTG	UDP0172	CATAACACCA
E10	UDP0173	GTCCACCGCT	UDP0173	TCCTATTAGC
F10	UDP0174	ATTGTTCGTC	UDP0174	TCTCTAGATT
G10	UDP0175	GGACCAGTGG	UDP0175	CGCGAGCCTA
H10	UDP0176	CCTTCTAACA	UDP0176	GATAAGCTCT
A11	UDP0177	CTCGAATATA	UDP0177	GAGATGTCGA
B11	UDP0178	GATCGTCGCG	UDP0178	CTGGATATGT
C11	UDP0179	TATCCGAGGC	UDP0179	GGCCAATAAG
D11	UDP0180	CGCTGTCTCA	UDP0180	ATTACTCACC
E11	UDP0181	AATGCGAACA	UDP0181	AATTGGCGGA
F11	UDP0182	AATTCTTGGA	UDP0182	TTGTCAACTT
G11	UDP0183	TTCCTACAGC	UDP0183	GGCGAATTCT
H11	UDP0184	ATCCAGGTAT	UDP0184	CAACGTCAGC
A12	UDP0185	ACGGTCCAAC	UDP0185	TCTTACATCA
B12	UDP0186	GTAACTTGGT	UDP0186	CGCCATACCT
C12	UDP0187	AGCGCCACAC	UDP0187	CTAATGTCTT
D12	UDP0188	TGCTACTGCC	UDP0188	CAACCGGAGG
E12	UDP0189	CAACACCGCA	UDP0189	GGCAGTAGCA
F12	UDP0190	CACCTTAATC	UDP0190	TTAGGATAGA
G12	UDP0191	TTGAATGTTG	UDP0191	CGCAATCTAG
H12	UDP0192	CCGGTAACAC	UDP0192	GAGTTGTACT
A01	UDP0193	TCTCATGATA	UDP0193	AACACGTGGA
B01	UDP0194	CGAGGCCAAG	UDP0194	GTGTTACCGG
C01	UDP0195	TTCACGAGAC	UDP0195	AGATTGTTAC
D01	UDP0196	GCGTGGATGG	UDP0196	TTGACCAATG
E01	UDP0197	TCCTGGTTGT	UDP0197	CTGACCGGCA
F01	UDP0198	TAATTCTGCT	UDP0198	TCTCATCAAT
G01	UDP0199	CGCACGACTG	UDP0199	GGACCAACAG
H01	UDP0200	GAGGTTAGAC	UDP0200	AATGTATTGC
A02	UDP0201	AACCGAGTTC	UDP0201	GATCTCTGGA
B02	UDP0202	TGTGATAACT	UDP0202	CAGGCGCCAT
C02	UDP0203	AGTATGCTAC	UDP0203	TTAATAGACC
D02	UDP0204	GTAACTGAAG	UDP0204	GGAGTCGCGA
E02	UDP0205	TCCTCGGACT	UDP0205	AACGCCAGAG
F02	UDP0206	CTGGAACTGT	UDP0206	CGTAATTAAC
G02	UDP0207	GAATATGCGG	UDP0207	ACGAGACTGA
H02	UDP0208	GATCGGATAA	UDP0208	GTATCGGCCG
A03	UDP0209	GCTAGACTAT	UDP0209	AATACGACAT
B03	UDP0210	AGCTACTATA	UDP0210	GTTATATGGC
C03	UDP0211	CCACCGGAGT	UDP0211	GCCTGCCATG
D03	UDP0212	CTTACCGCAC	UDP0212	TAAGACCTAT
E03	UDP0213	TTAGGATATC	UDP0213	TATACCATGG
F03	UDP0214	TTATACGCGA	UDP0214	GCCGTCTGTT
G03	UDP0215	CGCTTAGAAT	UDP0215	CAGAGTGATA
H03	UDP0216	CCGAAGCGCT	UDP0216	TGCTAACTAT
A04	UDP0217	CACTATCAAC	UDP0217	TCAGTTAATG
B04	UDP0218	TTGCTCTATT	UDP0218	GTGACCTTGA
C04	UDP0219	TTACAGTTAG	UDP0219	ACATGCATAT
D04	UDP0220	CTAAGTACGC	UDP0220	AACATACCTA
E04	UDP0221	TAGTTCGGTA	UDP0221	CCATGTGTAG
F04	UDP0222	CTATTACTAC	UDP0222	GAGTCTCTCC
G04	UDP0223	TAGCATAACC	UDP0223	GCTATGCGCA
H04	UDP0224	ACTCTATTGT	UDP0224	ATCGCATATG
A05	UDP0225	TAGTGGAAGC	UDP0225	AGTACCTATA
B05	UDP0226	CGCCATATCT	UDP0226	GACCGGAGAT
C05	UDP0227	GCTTCATATT	UDP0227	CGTTCAGCCT
D05	UDP0228	ACTAGCGCTA	UDP0228	TTACTTCCTC
E05	UDP0229	GCTCTTAACT	UDP0229	CACGTCCACC
F05	UDP0230	GTGGTATCTG	UDP0230	GCTACTATCT
G05	UDP0231	TGACGGCCGT	UDP0231	AGTCAACCAT
H05	UDP0232	CAGTAATTAC	UDP0232	CGAGGCGGTA
A06	UDP0233	TACAAGACTT	UDP0233	CAGGTGTTCA
B06	UDP0234	CTGTGGTGAC	UDP0234	GACAGACAGG
C06	UDP0235	CTCCACTAAT	UDP0235	TGTACTTGTT
D06	UDP0236	ATAGTTAGCA	UDP0236	CTCTAAGTAG
E06	UDP0237	ATAGGTCTTA	UDP0237	GTCACCACAG
F06	UDP0238	TTCTTAACCA	UDP0238	TCTACATACC
G06	UDP0239	AAGGAAGAGT	UDP0239	CACGTTAGGC
H06	UDP0240	GGAAGGAGAC	UDP0240	TGGTGAGTCT
A07	UDP0241	TGAACGCGGA	UDP0241	CTTCGAAGGA
B07	UDP0242	CCTGCAACCT	UDP0242	GTAGAGTCAG
C07	UDP0243	TTCATGGTTC	UDP0243	GACATTGTCA
D07	UDP0244	ATCCTCTCAA	UDP0244	TCCGCAAGGC
E07	UDP0245	CACTAGACCA	UDP0245	ACTGCCTTAT
F07	UDP0246	ATTATCCACT	UDP0246	TACGCACGTA
G07	UDP0247	ATGGCGTGCC	UDP0247	CGCTTGAAGT
H07	UDP0248	TCCAGAGATC	UDP0248	CTGCACTTCA
A08	UDP0249	ATGTCCAGCA	UDP0249	CAGCGGACAA
B08	UDP0250	CAACGTTCGG	UDP0250	GGATCCGCAT
C08	UDP0251	GCGTATTAAT	UDP0251	TGCGGTGTTG
D08	UDP0252	GTTGTGACTA	UDP0252	ACATAACGGA
E08	UDP0253	TCTCAATACC	UDP0253	GACGTTCGCG
F08	UDP0254	AAGCATCTTG	UDP0254	CATTCAACAA
G08	UDP0255	TCAGTCTCGT	UDP0255	CACGGATTAT
H08	UDP0256	TGCAAGATAA	UDP0256	TTGAGGACGG
A09	UDP0257	GTAACAATCT	UDP0257	CTCTGTATAC
B09	UDP0258	CAGCGGTAGA	UDP0258	GCAACAGGTG
C09	UDP0259	TCATACCGTT	UDP0259	GGTAACGCAG
D09	UDP0260	GGCGCCATTG	UDP0260	ACCGCGCAAT
E09	UDP0261	AGCGAATTAG	UDP0261	AGCCGGAACA
F09	UDP0262	TTAGACCATG	UDP0262	TCCTAGGAAG
G09	UDP0263	CACACAGTAT	UDP0263	TTGAGCCTAA
H09	UDP0264	TCTTGTCGGC	UDP0264	CCACCTGTGT
A10	UDP0265	TACCGCCTCG	UDP0265	CCTCGCAACC
B10	UDP0266	CTGTTATATC	UDP0266	GTATAGCTGT
C10	UDP0267	TAACCGGCGA	UDP0267	GCTACATTAG
D10	UDP0268	AAGAGAGTCT	UDP0268	TACGAATCTT
E10	UDP0269	GTAGGCGAGC	UDP0269	TAGGAGCGCA
F10	UDP0270	AACTTATCCT	UDP0270	GTACTGGCGT
G10	UDP0271	ATTATGTCTC	UDP0271	AGTTAAGAGC
H10	UDP0272	TATAACAGCT	UDP0272	TCGCGTATAA
A11	UDP0273	CCAATGATAC	UDP0273	GAGTGTGCCG
B11	UDP0274	GAGGCCTATT	UDP0274	CTAGTCCGGA
C11	UDP0275	AGCTAAGCGG	UDP0275	ATTAATACGC
D11	UDP0276	CTTCCTAGGA	UDP0276	CCTAGAGTAT
E11	UDP0277	CGATCTGTGA	UDP0277	TAGGAAGACT
F11	UDP0278	GTGGACAAGT	UDP0278	CCGTGGCCTT
G11	UDP0279	AACAAGTACA	UDP0279	GGATATATCC
H11	UDP0280	AGATTAAGTG	UDP0280	CACCTCTTGG
A12	UDP0281	TATCACTCTG	UDP0281	AACGTTACAT
B12	UDP0282	AGAATTCGCC	UDP0282	CGGCAAGCTC
C12	UDP0283	CCTGACCACT	UDP0283	TCTTGGCTAT
D12	UDP0284	AGCTGGAATG	UDP0284	ACGGAATGCG
E12	UDP0285	TGATAACGAG	UDP0285	GTTCCGCAGG
F12	UDP0286	CATAGTAAGG	UDP0286	ACCAAGTTAC
G12	UDP0287	ATTGGCTTCT	UDP0287	TGGCTCGCAG
H12	UDP0288	GTACCGATTA	UDP0288	AACTAACGTT
A01	UDP0289	GAACAATTCC	UDP0289	TAGAGTTGGA
B01	UDP0290	TGTGGTCCGG	UDP0290	AGAGCACTAG
C01	UDP0291	CTTCTAAGTC	UDP0291	ACTCTACAGG
D01	UDP0292	AATATTGCCA	UDP0292	CGGTGACACC
E01	UDP0293	TCGTGCATTC	UDP0293	GCGTTGGTAT
F01	UDP0294	AAGATACACG	UDP0294	TGTGCTAACA
G01	UDP0295	TGCAATGAAT	UDP0295	CCAGAAGTAA
H01	UDP0296	CTATGAAGGA	UDP0296	CTTATACCTG
A02	UDP0297	GAAGACTAGA	UDP0297	ACTAGAACTT
B02	UDP0298	AGGAGTCGAG	UDP0298	TTAGGCTTAC
C02	UDP0299	TTCACTCACT	UDP0299	TATCATGAGA
D02	UDP0300	GGTCCGCTTC	UDP0300	CTCACACAAG
E02	UDP0301	CAACGAGAGC	UDP0301	GAATTGAGTG
F02	UDP0302	ATTGAGGTCC	UDP0302	CGGATTATAT
G02	UDP0303	GGAGAGACTC	UDP0303	TTGAAGCAGA
H02	UDP0304	CCGCTCCGTT	UDP0304	TACGGCGAAG
A03	UDP0305	ATACATCACA	UDP0305	TCTCCATTGA
B03	UDP0306	TAGGTATGTT	UDP0306	CGAGACCAAG
C03	UDP0307	CACCTAGCAC	UDP0307	TGCTGGACAT
D03	UDP0308	TTCAAGTATG	UDP0308	GATGGTATCG
E03	UDP0309	TTAAGACAAG	UDP0309	GGCTTAATTG
F03	UDP0310	CACCTCTCTT	UDP0310	CTCGACTCCT
G03	UDP0311	TTCTCGTGCA	UDP0311	ATACACAGAG
H03	UDP0312	GCTAGGAAGT	UDP0312	TCTCGGACGA
A04	UDP0313	TTAATAGCAC	UDP0313	ACCACGTCTG
B04	UDP0314	CATTCACGCT	UDP0314	GTTGTACTCA
C04	UDP0315	GGCACTAAGG	UDP0315	TCAGGTCAAC
D04	UDP0316	ATTCGGTACA	UDP0316	AGTCCGAGGA
E04	UDP0317	ACTAATCTCC	UDP0317	CACTTAATCT
F04	UDP0318	TGTGTTAGTA	UDP0318	TACTCTGTTA
G04	UDP0319	CAACGACCTA	UDP0319	GCGACTCGAT
H04	UDP0320	CGGTCGGCAT	UDP0320	CTAGGCAAGG
A05	UDP0321	TCGACGCTAG	UDP0321	CCTCTTCGAA
B05	UDP0322	CTCGTAGGCA	UDP0322	TCATCCTCTT
C05	UDP0323	AAGTTCTAGT	UDP0323	GGTAAGATAA
D05	UDP0324	CCAAGAGGTG	UDP0324	AACGAGCCAG
E05	UDP0325	ATATCTGCTT	UDP0325	TAGACAATCT
F05	UDP0326	TGGATCTGGC	UDP0326	CAATGCTGAA
G05	UDP0327	TTGAATCCAA	UDP0327	GTCACGGTGT
H05	UDP0328	CACGGCTAGT	UDP0328	GGTGTACAAG
A06	UDP0329	GAGCTTGCCG	UDP0329	AGGTTGCAGG
B06	UDP0330	AGCTAGCTTC	UDP0330	TAATACGGAG
C06	UDP0331	CAATCCTTGT	UDP0331	CGAAGACGCA
D06	UDP0332	CACCTGTTGC	UDP0332	ATTGACACAT
E06	UDP0333	CGTCACCTTG	UDP0333	CAGCCGATTG
F06	UDP0334	AATGACTGGT	UDP0334	TCTCACGCGT
G06	UDP0335	ATGATTCCGG	UDP0335	CTCTGACGTG
H06	UDP0336	TTAGGCTCAA	UDP0336	TCGAATGGAA
A07	UDP0337	TGTAAGGTGG	UDP0337	AAGGCCTTGG
B07	UDP0338	CAACTGCAAC	UDP0338	TGAACGCAAC
C07	UDP0339	ACATGAGTGA	UDP0339	CCGCTTAGCT
D07	UDP0340	GCAACCAGTC	UDP0340	CACCGAGGAA
E07	UDP0341	GAGCGACGAT	UDP0341	CGTATAATCA
F07	UDP0342	CGAACGCACC	UDP0342	ATGACAGAAC
G07	UDP0343	TCTTACGCCG	UDP0343	ATTCATTGCA
H07	UDP0344	AGCTGATGTC	UDP0344	TCATGTCCTG
A08	UDP0345	CTGAATTAGT	UDP0345	AATTCGATCG
B08	UDP0346	TAAGGAGGAA	UDP0346	TTCCGACATT
C08	UDP0347	AGCTTACACA	UDP0347	TGGCACGACC
D08	UDP0348	AACCAGCCAC	UDP0348	GCCACAGCAC
E08	UDP0349	CTTAAGTCGA	UDP0349	CAGTAGTTGT
F08	UDP0350	GCCTAACGTG	UDP0350	AGCTCTCAAG
G08	UDP0351	ACTTACTTCA	UDP0351	TCTGGAATTA
H08	UDP0352	CGCATTCCGT	UDP0352	ATTAGTGGAG
A09	UDP0353	GATATCACAC	UDP0353	GACTATATGT
B09	UDP0354	AGCGCTGTGT	UDP0354	CGTTCGGAAC
C09	UDP0355	TCACCGCGCT	UDP0355	TCGATACTAG
D09	UDP0356	GATAGCCTTG	UDP0356	TACCACAATG
E09	UDP0357	CCTGGACGCA	UDP0357	TGGTATACCA
F09	UDP0358	TTACGCACCT	UDP0358	GCTCTCGTTG
G09	UDP0359	TCGTTGCTGC	UDP0359	GTCTCGTGAA
H09	UDP0360	CGACAAGGAT	UDP0360	AAGGCCACCT
A10	UDP0361	GTGTACCTTC	UDP0361	CTGTGAGCTA
B10	UDP0362	ACCTGGCCAA	UDP0362	TCACAGATCG
C10	UDP0363	TGTCTGGCCT	UDP0363	AGAAGCCAAT
D10	UDP0364	AGTTAATGCT	UDP0364	ACTGCAGCCG
E10	UDP0365	GGTGAGTAAT	UDP0365	AACATCTAGT
F10	UDP0366	TACTCTGCGC	UDP0366	CCTTACTATG
G10	UDP0367	AGGTATGGCG	UDP0367	GTGGCGAGAC
H10	UDP0368	TCCAGCCTGC	UDP0368	GCCAGATCCA
A11	UDP0369	GCCATATAAC	UDP0369	ACACAATATC
B11	UDP0370	AGTGCGAGTG	UDP0370	TGGAGGTAAT
C11	UDP0371	CTGAGCCGGT	UDP0371	CCTTCACGTA
D11	UDP0372	AACGGTCTAT	UDP0372	CTATACGCGG
E11	UDP0373	GTTGCGTTCA	UDP0373	GTTGCAGTTG
F11	UDP0374	CTTCAACCAC	UDP0374	TTATGCGCCT
G11	UDP0375	TCTATTCAGT	UDP0375	TCTCAGTACA
H11	UDP0376	CAAGACGTCC	UDP0376	AGTATACGGA
A12	UDP0377	TGAGTACAAC	UDP0377	ACGCTTGGAC
B12	UDP0378	CCGCGGTTCT	UDP0378	GGAGTAGATT
C12	UDP0379	ATTGATACTG	UDP0379	TACACGCTCC
D12	UDP0380	GGATTATGGA	UDP0380	TCCGATAGAG
E12	UDP0381	TGGTTCTCAT	UDP0381	CTCAAGGCCG
F12	UDP0382	TCAACCACGA	UDP0382	CAAGTTCATA
G12	UDP0383	TATGAACTTG	UDP0383	AATCCTTAGG
H12	UDP0384	AGTGGTTAAG	UDP0384	GGTGGAATAC
