## Supplemental Table 4 for "Integrated single-cell profiling of RNA and DNA interactomes reveals targetable chromatin architectures in cancer"

### Sheet: Sheet1
Stellaris® RNA FISH Probes. Related to Figure 6,7
LINC01116/HOXDeRNA
Probe #	Probe sequence (5'-> 3')	Stellaris Dye	Ex (nm)/ Em (nm)
linc01116_introns1_1	aacatctctctccctagaag	Quasar 670	647/670
linc01116_introns1_2	taaaactttcgacatcccct	Quasar 670	647/670
linc01116_introns1_3	ggcaagatgtggctaattct	Quasar 670	647/670
linc01116_introns1_4	tacctcttctaggctttatt	Quasar 670	647/670
linc01116_introns1_5	ggaggatctacgtggtaact	Quasar 670	647/670
linc01116_introns1_6	gcgcaagtctctacaagaga	Quasar 670	647/670
linc01116_introns1_7	ttttcaagagatccttggcg	Quasar 670	647/670
linc01116_introns1_8	catcccttttcatatagcta	Quasar 670	647/670
linc01116_introns1_9	gtcggctatttcaaattgca	Quasar 670	647/670
linc01116_introns1_10	ttttgtagctagccttactg	Quasar 670	647/670
linc01116_introns1_11	ccacactgaagttgacttgt	Quasar 670	647/670
linc01116_introns1_12	tgtatccgcaaatgcatctg	Quasar 670	647/670
linc01116_introns1_13	aagtccataagcacttgctg	Quasar 670	647/670
linc01116_introns1_14	cccacatttctacatgcaaa	Quasar 670	647/670
linc01116_introns1_15	actgcatttataggcttgga	Quasar 670	647/670
linc01116_introns1_16	ttctgaattcttttgggggg	Quasar 670	647/670
linc01116_introns1_17	attccctcaaacacacagtg	Quasar 670	647/670
linc01116_introns1_18	acaattacctgcacagctta	Quasar 670	647/670
linc01116_introns1_19	catgttcaaatttatcccct	Quasar 670	647/670
linc01116_introns1_20	actggcatgtccaaattgtg	Quasar 670	647/670
linc01116_introns1_21	gcactgtcttaaaacttgcc	Quasar 670	647/670
linc01116_introns1_22	gctattagctattcattcct	Quasar 670	647/670
linc01116_introns1_23	aaaggagtgaatgccacacc	Quasar 670	647/670
linc01116_introns1_24	atccttcctgagtgcaaaac	Quasar 670	647/670
linc01116_introns1_25	tttgaagttgcaaggcagga	Quasar 670	647/670
linc01116_introns1_26	aatctgcttctcatattcct	Quasar 670	647/670
linc01116_introns1_27	ctgatgagctgaccacaaga	Quasar 670	647/670
linc01116_introns1_28	atttcctcacttttactggt	Quasar 670	647/670
linc01116_introns1_29	atgaatggaattagccagcc	Quasar 670	647/670
linc01116_introns1_30	aactgtttgcaagtttcctc	Quasar 670	647/670
linc01116_introns1_31	tctgcttccagcttacaaag	Quasar 670	647/670
linc01116_introns1_32	caagcagggaggtcaaactt	Quasar 670	647/670
linc01116_introns1_33	agctaacttcatctcagcac	Quasar 670	647/670
linc01116_introns1_34	cttgtccaactggcttgaaa	Quasar 670	647/670
linc01116_introns1_35	aatccccaaaactacctagg	Quasar 670	647/670
linc01116_introns1_36	cagctcagaaggcaaagtct	Quasar 670	647/670
linc01116_introns1_37	tatcaaggcataggacttcc	Quasar 670	647/670
linc01116_introns1_38	aaagacagcctagaagtgcc	Quasar 670	647/670
linc01116_introns1_39	gaaggcatcagtctacagtg	Quasar 670	647/670
linc01116_introns1_40	tctctgggacagttttcaac	Quasar 670	647/670
linc01116_introns1_41	taagtgaatggcagcctttt	Quasar 670	647/670
linc01116_introns1_42	ttaactggtcctaaggatcc	Quasar 670	647/670
linc01116_introns1_43	attgaagcatgtctggtgga	Quasar 670	647/670
linc01116_introns1_44	gtcagtaattccacatcagg	Quasar 670	647/670
linc01116_introns1_45	agcaggtgacaaactgttgc	Quasar 670	647/670
linc01116_introns1_46	caactgttaaggcagctagc	Quasar 670	647/670
linc01116_introns1_47	tgcaggcactaacttgtaga	Quasar 670	647/670
linc01116_introns1_48	atgaagcttggaacagggga	Quasar 670	647/670
HOXD-AS2
Probe #	Probe sequence (5'-> 3')	Stellaris Dye	Ex (nm)/ Em (nm)
HoxD-AS2_intron_1_1	acggcctttttcctgatttc	Quasar 570	548/566
HoxD-AS2_intron_1_2	ctatttgcggtcgtcattgg	Quasar 570	548/566
HoxD-AS2_intron_1_3	acttggtaatagaccttttt	Quasar 570	548/566
HoxD-AS2_intron_1_4	ctgtatgtgcaaaatccgca	Quasar 570	548/566
HoxD-AS2_intron_1_5	gaggttttgagccaaaccaa	Quasar 570	548/566
HoxD-AS2_intron_1_6	cgtgagcagtacattgagtt	Quasar 570	548/566
HoxD-AS2_intron_1_7	ttttcttcccaaggtaactg	Quasar 570	548/566
HoxD-AS2_intron_1_8	attttcttggcctgcagatc	Quasar 570	548/566
HoxD-AS2_intron_1_9	ttatgttggagtggtgtgtt	Quasar 570	548/566
HoxD-AS2_intron_1_10	gattatcctactgcagaacc	Quasar 570	548/566
HoxD-AS2_intron_1_11	tgaagcctttaagctggttg	Quasar 570	548/566
HoxD-AS2_intron_1_12	ggtatttcggagaggttgac	Quasar 570	548/566
HoxD-AS2_intron_1_13	ctgtctgtccagaaagatgt	Quasar 570	548/566
HoxD-AS2_intron_1_14	ttagaggaggacgtagagca	Quasar 570	548/566
HoxD-AS2_intron_1_15	gtcttttcagtattgcgttg	Quasar 570	548/566
HoxD-AS2_intron_1_16	tgaggaagtcactcttttcc	Quasar 570	548/566
HoxD-AS2_intron_1_17	aaagggaatgtgacaccggc	Quasar 570	548/566
HoxD-AS2_intron_1_18	atacacaggtatctgatgca	Quasar 570	548/566
HoxD-AS2_intron_1_19	ggtgtgcagatgttaatagc	Quasar 570	548/566
HoxD-AS2_intron_1_20	acatccacttaggcacttac	Quasar 570	548/566
HoxD-AS2_intron_1_21	catccaaggtcatcagaact	Quasar 570	548/566
HoxD-AS2_intron_1_22	gcagcaaaagtcctttaatc	Quasar 570	548/566
HoxD-AS2_intron_1_23	atatgacttttgctgacaga	Quasar 570	548/566
HoxD-AS2_intron_1_24	ccattggcttttttctagaa	Quasar 570	548/566
HoxD-AS2_intron_1_25	gagaacattttaatgggccc	Quasar 570	548/566
HoxD-AS2_intron_1_26	ctttctagggatggacatgg	Quasar 570	548/566
HoxD-AS2_intron_1_27	gttccacaaagcccaatata	Quasar 570	548/566
HoxD-AS2_intron_1_28	cagttcaaggatgccatttt	Quasar 570	548/566
HoxD-AS2_intron_1_29	gtctcagtggttttcagaga	Quasar 570	548/566
HoxD-AS2_intron_1_30	gatttaggctctccatttgc	Quasar 570	548/566
HoxD-AS2_intron_1_31	ggttctctccaatgttaaca	Quasar 570	548/566
HoxD-AS2_intron_1_32	ctagtgaggtctgtaaaccg	Quasar 570	548/566
HoxD-AS2_intron_1_33	cacttttcagccctgaactg	Quasar 570	548/566
HoxD-AS2_intron_1_34	gcattgaggcaacaagcgaa	Quasar 570	548/566
HoxD-AS2_intron_1_35	tgggctcaaatgtgtcaaca	Quasar 570	548/566
HoxD-AS2_intron_1_36	agtgacttgcgcacaagatg	Quasar 570	548/566
HoxD-AS2_intron_1_37	atcatggtgtttcatgcaga	Quasar 570	548/566
HoxD-AS2_intron_1_38	tcaaataaagacctggggga	Quasar 570	548/566
HoxD-AS2_intron_1_39	cccagagtgttgattattca	Quasar 570	548/566
HoxD-AS2_intron_1_40	gttgcaatagctggtatata	Quasar 570	548/566
HoxD-AS2_intron_1_41	atacctcatgtacagacaga	Quasar 570	548/566
HoxD-AS2_intron_1_42	ccgcctaaaccatggtaaat	Quasar 570	548/566
HoxD-AS2_intron_1_43	gtcatttcttcagcattctg	Quasar 570	548/566
HoxD-AS2_intron_1_44	gtatgggtgggtacggaaat	Quasar 570	548/566
HoxD-AS2_intron_1_45	atgttggcaagactgtcagg	Quasar 570	548/566
HoxD-AS2_intron_1_46	ccagatacttttagaaccct	Quasar 570	548/566
HoxD-AS2_intron_1_47	cctggatttaagggactcag	Quasar 570	548/566
HoxD-AS2_intron_1_48	cagtgctggctgaaatccag	Quasar 570	548/566
HOTAIRM1
Probe #	Probe sequence (5'-> 3')	Stellaris Dye	Ex (nm)/ Em (nm)
HOTAIRM1_intron1_1	tccattccgagcttgaagag	FAM (Fluorescein)	495/520
HOTAIRM1_intron1_2	ctcctggaagaagggaagtt	FAM (Fluorescein)	495/520
HOTAIRM1_intron1_3	tggggagagggtttcgaaga	FAM (Fluorescein)	495/520
HOTAIRM1_intron1_4	tcattgccatgctaatgacg	FAM (Fluorescein)	495/520
HOTAIRM1_intron1_5	cctccaagtcgaattacaga	FAM (Fluorescein)	495/520
HOTAIRM1_intron1_6	ctaaaaatccggcggtcgag	FAM (Fluorescein)	495/520
HOTAIRM1_intron1_7	tactatgttggagctgtgga	FAM (Fluorescein)	495/520
HOTAIRM1_intron1_8	aacgcaacgaagggagttca	FAM (Fluorescein)	495/520
HOTAIRM1_intron1_9	acattcccctccagaaaaag	FAM (Fluorescein)	495/520
HOTAIRM1_intron1_10	tgtcgttggggtaaagtgtc	FAM (Fluorescein)	495/520
HOTAIRM1_intron1_11	taagcaactacacagccagt	FAM (Fluorescein)	495/520
HOTAIRM1_intron1_12	tctctctagggaaggacttg	FAM (Fluorescein)	495/520
HOTAIRM1_intron1_13	atgaggctcagatttgcatg	FAM (Fluorescein)	495/520
HOTAIRM1_intron1_14	agggaagtagggtgatgagg	FAM (Fluorescein)	495/520
HOTAIRM1_intron1_15	aatttaacgacctcagcagc	FAM (Fluorescein)	495/520
HOTAIRM1_intron1_16	cagggttgacgtgaaaccta	FAM (Fluorescein)	495/520
HOTAIRM1_intron1_17	gactgcatcaattcttggtc	FAM (Fluorescein)	495/520
HOTAIRM1_intron1_18	aagctctcgatttctcctac	FAM (Fluorescein)	495/520
HOTAIRM1_intron1_19	tatacagcaaagcttcctgg	FAM (Fluorescein)	495/520
HOTAIRM1_intron1_20	tcatctgattccaacattgt	FAM (Fluorescein)	495/520
HOTAIRM1_intron1_21	acccacatacattcattcac	FAM (Fluorescein)	495/520
HOTAIRM1_intron1_22	gggaggaaaggctgaagagg	FAM (Fluorescein)	495/520
HOTAIRM1_intron1_23	cagagtcagcatgggttttt	FAM (Fluorescein)	495/520
HOTAIRM1_intron1_24	gcttgggatggatcaaagtc	FAM (Fluorescein)	495/520
HOTAIRM1_intron1_25	gggggaaaatgtaccgactt	FAM (Fluorescein)	495/520
HOTAIRM1_intron1_26	caaggtacaggaatgaggca	FAM (Fluorescein)	495/520
HOTAIRM1_intron1_27	aaaaacactccacccaggat	FAM (Fluorescein)	495/520
HOTAIRM1_intron1_28	aacagtaagcggagaagggc	FAM (Fluorescein)	495/520
HOTAIRM1_intron1_29	tacagaagcctaagggctag	FAM (Fluorescein)	495/520
HOTAIRM1_intron1_30	ttgaaagagaccagctccag	FAM (Fluorescein)	495/520
HOTAIRM1_intron1_31	aggcgatcattttaagcgta	FAM (Fluorescein)	495/520
HOTAIRM1_intron1_32	cgttttgagccaagagaacc	FAM (Fluorescein)	495/520
HOTAIRM1_intron1_33	agcataagagccctgaaaga	FAM (Fluorescein)	495/520
HOTAIRM1_intron1_34	gatgccatgaacagttcagg	FAM (Fluorescein)	495/520
HOTAIRM1_intron1_35	aaacaacagcttggctgagc	FAM (Fluorescein)	495/520
HOTAIRM1_intron1_36	ccgtccgaaagcattaagtt	FAM (Fluorescein)	495/520
HOTAIRM1_intron1_37	tcaattgcaggaacacatgc	FAM (Fluorescein)	495/520
HOTAIRM1_intron1_38	tcgtcctacgctcataaatc	FAM (Fluorescein)	495/520
HOTAIRM1_intron1_39	ggaagttccaatgacaacgc	FAM (Fluorescein)	495/520
HOTAIRM1_intron1_40	tggctcttaacagcaaaggc	FAM (Fluorescein)	495/520
HOTAIRM1_intron1_41	ggggcgggttgatttaagaa	FAM (Fluorescein)	495/520
HOTAIRM1_intron1_42	gcagcatgtaagcaacatgt	FAM (Fluorescein)	495/520
HOTAIRM1_intron1_43	cctacttacttaccgtgaga	FAM (Fluorescein)	495/520
HOTAIRM1_intron1_44	tcactgggttgttgcttttc	FAM (Fluorescein)	495/520
HOTAIRM1_intron1_45	tttctacaccctaggttata	FAM (Fluorescein)	495/520
HOTAIRM1_intron1_46	gtcaggttagcaagttgaga	FAM (Fluorescein)	495/520
HOTAIRM1_intron1_47	aatgttctttccaatcctct	FAM (Fluorescein)	495/520
HOTAIRM1_intron1_48	ctatctggaaaatgcaccct	FAM (Fluorescein)	495/520
HOXB-AS1
Probe #	Probe (5'-> 3')	Stellaris Dye	Ex (nm)/ Em (nm)
HOXB-AS1_intron1_1	tcagtggtcattatttccac	Quasar 570	548/566
HOXB-AS1_intron1_2	acttcagactatcttggtct	Quasar 570	548/566
HOXB-AS1_intron1_3	ctctccccatagtaaattac	Quasar 570	548/566
HOXB-AS1_intron1_4	caattgcttggggctcagag	Quasar 570	548/566
HOXB-AS1_intron1_5	tcagggggctaagattgatc	Quasar 570	548/566
HOXB-AS1_intron1_6	ttgatgcaatcggagggagc	Quasar 570	548/566
HOXB-AS1_intron1_7	ctttcccaaagagccaaatt	Quasar 570	548/566
HOXB-AS1_intron1_8	caaactttccacccaactta	Quasar 570	548/566
HOXB-AS1_intron1_9	catttctctgctaaccagcc	Quasar 570	548/566
HOXB-AS1_intron1_10	tcacgcagatgttacactga	Quasar 570	548/566
HOXB-AS1_intron1_11	ctctgtccttctttttaagt	Quasar 570	548/566
HOXB-AS1_intron1_12	ctagttgcacactactgtcg	Quasar 570	548/566
HOXB-AS1_intron1_13	catccacacctctaaatggc	Quasar 570	548/566
HOXB-AS1_intron1_14	tttggattattctatgccca	Quasar 570	548/566
HOXB-AS1_intron1_15	catgacttccagacagctac	Quasar 570	548/566
HOXB-AS1_intron1_16	agataagctctggatccttc	Quasar 570	548/566
HOXB-AS1_intron1_17	gtcagtgagggttagagaga	Quasar 570	548/566
HOXB-AS1_intron1_18	gtttgctaatctggccataa	Quasar 570	548/566
HOXB-AS1_intron1_19	tttaacacccaagttttccg	Quasar 570	548/566
HOXB-AS1_intron1_20	gaaaaggagggttctctggg	Quasar 570	548/566
HOXB-AS1_intron1_21	gttaaattcacagcaggaca	Quasar 570	548/566
HOXB-AS1_intron1_22	gacgtgggtaaaatatccgt	Quasar 570	548/566
HOXB-AS1_intron1_23	caggcgctcagctaaagcag	Quasar 570	548/566
HOXB-AS1_intron1_24	ctatccttctctttggaaga	Quasar 570	548/566
HOXB-AS1_intron1_25	tagcaggaaagaggccaaga	Quasar 570	548/566
HOXB-AS1_intron1_26	ctgggttgggttgttattta	Quasar 570	548/566
HOXB-AS1_intron1_27	agatgaagcaccatgtttgg	Quasar 570	548/566
HOXB-AS1_intron1_28	ttgggatcaaataacgctca	Quasar 570	548/566
HOXB-AS1_intron1_29	ggcataagagcgtgcaaagt	Quasar 570	548/566
HOXB-AS1_intron1_30	ttgggtcaggctataattta	Quasar 570	548/566
HOXB-AS1_intron1_31	ccaagcagcaagcaatttag	Quasar 570	548/566
HOXB-AS1_intron1_32	gtaggattttaactggactc	Quasar 570	548/566
HOXB-AS1_intron1_33	gcagtccaaggttagtaatt	Quasar 570	548/566
HOXB-AS1_intron1_34	ggagtgagaatcgttccagg	Quasar 570	548/566
HOXB-AS1_intron1_35	atttggtggtagtgatgttg	Quasar 570	548/566
HOXB-AS1_intron1_36	cattgcttaattaggagcat	Quasar 570	548/566
HOXB-AS1_intron1_37	ctaattgtaagcgatgtgcc	Quasar 570	548/566
HOXB-AS1_intron1_38	cttgctgaagagctgcataa	Quasar 570	548/566
HOXB-AS1_intron1_39	gttgaaagagaagcgatggc	Quasar 570	548/566
HOXB-AS1_intron1_40	gcggctgaaatatggagcta	Quasar 570	548/566
HOXB-AS1_intron1_41	gccgataagagcgagaagac	Quasar 570	548/566
HOXB-AS1_intron1_42	aagatgaaatgtcaccgccg	Quasar 570	548/566
HOXB-AS1_intron1_43	tcatccttgggaaaacttca	Quasar 570	548/566
HOXB-AS1_intron1_44	ctaatgtgcggctctgtttc	Quasar 570	548/566
HOXB-AS1_intron1_45	gcgtaaataaaacggtcccc	Quasar 570	548/566
HOXB-AS1_intron1_46	gtgggagaagctgttggatc	Quasar 570	548/566
HOXB-AS1_intron1_47	gggaagcacgttcgatttcc	Quasar 570	548/566
HOXB-AS1_intron1_48	ataaaactcgaggcggaggg	Quasar 570	548/566
HOTAIR1
Probe #	Probe (5'-> 3')	Stellaris Dye	Ex (nm)/ Em (nm)
HOTAIR_intron_1_1	tcacagagaggaggcaagac	Quasar 670	647/670
HOTAIR_intron_1_2	tggggaaagaagtcctcact	Quasar 670	647/670
HOTAIR_intron_1_3	acttctctggggaaatcagg	Quasar 670	647/670
HOTAIR_intron_1_4	gccaggaaaagagtggactt	Quasar 670	647/670
HOTAIR_intron_1_5	tctctctaaggactccagaa	Quasar 670	647/670
HOTAIR_intron_1_6	aaagttgggacactggcttg	Quasar 670	647/670
HOTAIR_intron_1_7	tcaccactcgtttatgacta	Quasar 670	647/670
HOTAIR_intron_1_8	agagaaggtttttcccagac	Quasar 670	647/670
HOTAIR_intron_1_9	atgaaatattcacccagggc	Quasar 670	647/670
HOTAIR_intron_1_10	gccctgacatagaagataca	Quasar 670	647/670
HOTAIR_intron_1_11	ctacactaggcttcttttca	Quasar 670	647/670
HOTAIR_intron_1_12	cactaagatctggtcacagc	Quasar 670	647/670
HOTAIR_intron_1_13	atgcagaatgactgagccta	Quasar 670	647/670
HOTAIR_intron_1_14	tcagagggatggaaggcaag	Quasar 670	647/670
HOTAIR_intron_1_15	agcaccttatcatgtttcat	Quasar 670	647/670
HOTAIR_intron_1_16	gctacaattttttgtgtcct	Quasar 670	647/670
HOTAIR_intron_1_17	ccactcaggtgtcacttaaa	Quasar 670	647/670
HOTAIR_intron_1_18	ccttaccaacagaagtctca	Quasar 670	647/670
HOTAIR_intron_1_19	ccccatctcactctataaaa	Quasar 670	647/670
HOTAIR_intron_1_20	tgaaccccattaaaagccat	Quasar 670	647/670
HOTAIR_intron_1_21	aaagcgggatctgagactcg	Quasar 670	647/670
HOTAIR_intron_1_22	aattcaagtgctcagtccag	Quasar 670	647/670
HOTAIR_intron_1_23	tatggtggcccaggaataaa	Quasar 670	647/670
HOTAIR_intron_1_24	agcgtttcctagacatcaac	Quasar 670	647/670
HOTAIR_intron_1_25	tactttccagaagtctctgt	Quasar 670	647/670
HOTAIR_intron_1_26	atgccttacttttaagggga	Quasar 670	647/670
HOTAIR_intron_1_27	gtagcagcaactgacagttg	Quasar 670	647/670
HOTAIR_intron_1_28	ttgccagtaaatgtctagct	Quasar 670	647/670
HOTAIR_intron_1_29	gcaaacatctcagctgaagc	Quasar 670	647/670
HOTAIR_intron_1_30	tacagggaggtattgatgct	Quasar 670	647/670
HOTAIR_intron_1_31	ggcttgacaaggaagggatt	Quasar 670	647/670
HOTAIR_intron_1_32	gagaatttcaggtgaaggcc	Quasar 670	647/670
HOTAIR_intron_1_33	cttaactttggtccagctac	Quasar 670	647/670
HOTAIR_intron_1_34	aatttaggagacactgtccc	Quasar 670	647/670
HOTAIR_intron_1_35	cacgatctgctctctagaac	Quasar 670	647/670
HOTAIR_intron_1_36	ccacacaggctgaatttaca	Quasar 670	647/670
HOTAIR_intron_1_37	ctctccgcttatctttttat	Quasar 670	647/670
HOTAIR_intron_1_38	gtgaacaaacgagagcgtcc	Quasar 670	647/670
HOTAIR_intron_1_39	tctaatgaagtctccttgct	Quasar 670	647/670
HOTAIR_intron_1_40	ttgcaggcagtgatattact	Quasar 670	647/670
HOTAIR_intron_1_41	cgggtgcaagataaaccact	Quasar 670	647/670
HOTAIR_intron_1_42	tgagaagaggtggaagccag	Quasar 670	647/670
HOTAIR_intron_1_43	aatctctccacagaggaagc	Quasar 670	647/670
HOTAIR_intron_1_44	aaatagggtcgggttgctag	Quasar 670	647/670
HOTAIR_intron_1_45	ggctcgtaaaatagggcttt	Quasar 670	647/670
HOTAIR_intron_1_46	tttctgtgccactacaactg	Quasar 670	647/670
HOTAIR_intron_1_47	tgtaggagctaaagccagag	Quasar 670	647/670
HOTAIR_intron_1_48	ttgatcaggaggactaggtc	Quasar 670	647/670
